# Plasma proteome profiling to detect and avoid sample-related biases in biomarker studies

**DOI:** 10.1101/478305

**Authors:** Philipp E. Geyer, Eugenia Voytik, Peter V. Treit, Sophia Doll, Alisa Kleinhempel, Lili Niu, Johannes B. Müller, Jakob Bader, Daniel Teupser, Lesca M. Holdt, Matthias Mann

## Abstract

Plasma and serum are rich sources of information regarding an individual’s health state and protein tests inform medical decision making. Despite major investments, few new biomarkers have reached the clinic. Mass spectrometry (MS)-based proteomics now allows highly specific and quantitative read-out of the plasma proteome. Here we employ Plasma Proteome Profiling to define contamination marker panels to assess plasma samples and the likelihood that suggested biomarkers are instead artifacts related to sample handling and processing. We acquire deep reference proteomes of erythrocytes, platelets, plasma and whole blood of 20 individuals (>6000 proteins), and compare serum and plasma proteomes. Based on spike-in experiments we determine contamination-associated proteins, many of which have been reported as biomarker candidates as revealed by a comprehensive literature survey. We provide sample preparation guidelines and an online resource (www.plasmaproteomeprofiling.org) to assess overall sample-related bias in clinical studies and to prevent costly miss-assignment of biomarker candidates.
