## Supplementary material for "Plasma proteome profiling to detect and avoid sample-related biases in biomarker studies"

### Sheet: Table S1
	Table S1: Cell counts for whole blood, purified erythrocytes, purified platelets, platelet-rich and platelet-free plasma for all 20 study participants. The explanations for the abreviations are explained in the legend below each table.
	Cell counts for whole blood samples
	Subject	WBC [10^3/µL]	RBC [10^6/µL]	HGB [g/dL]	HCT [L/L]	MCV [fL]	MCH [pg]	MCHC [g/dL]	PLT [10^3/µL]	RDW-SD [fL]	RDW-CV [%]	PDW [fL]	NRBC [10^3/µL]	NEUT [10^3/µL]	LYMPH [10^3/µL]	MONO [10^3/µL]	EO [10^3/µL]	BASO [10^3/µL]	IG [10^3/µL]	RET [%%]
	1	4.31	5.04	15.2	0.426	84.5	30.2	35.7	209	36.2	11.9	12.6	0	2.19	1.66	0.31	0.12	0.02	0.01	13.9
	2	6.96	4.98	14.3	0.425	85.3	28.7	33.6	311	38.5	12.2	13.5	0	3.28	2.97	0.56	0.09	0.04	0.02	12.6
	3	6.45	4.83	12.8	0.384	79.5	26.5	33.3	182	40.9	14	17.5	0	2.91	2.46	0.55	0.42	0.05	0.06	12.8
	4	6.93	4.77	13.9	0.394	82.6	29.1	35.3	286	37	12.2	10.3	0	4.05	1.82	0.5	0.45	0.05	0.06	13.8
	5	7.14	4.39	12.7	0.378	86.1	28.9	33.6	417	41.2	13.2	9.3	0	3.88	2.53	0.58	0.09	0.04	0.02	17.3
	6	8.59	4.36	12.9	0.383	87.8	29.6	33.7	211	38.5	11.9	13.8	0	4.91	2.83	0.68	0.07	0.07	0.03	16.7
	7	9.52	5.03	14.5	0.42	83.5	28.8	34.5	229	37.3	12.2	11.1	0	4.74	3.43	0.63	0.56	0.09	0.07	13.7
	8	5.95	4.33	13.8	0.399	92.1	31.9	34.6	211	40.7	12	10	0	2.54	2.63	0.55	0.12	0.07	0.04	9
	9	5.74	4.99	14.5	0.422	84.6	29.1	34.4	243	40.9	13.2	11.3	0	2.44	2.57	0.58	0.08	0.05	0.02	9.3
	10	4.24	5.03	15	0.434	86.3	29.8	34.6	222	40.2	12.9	10.5	0	1.64	2.02	0.35	0.21	0.02	0	13.9
	11	8.7	4.97	15	0.422	84.9	30.2	35.5	350	39.5	12.8	10.5	0	4.93	2.8	0.51	0.39	0.05	0.02	15.1
	12	5.27	3.9	12.3	0.332	85.1	31.5	37	260	37.5	12.1	12.1	0.01	3.08	1.55	0.47	0.11	0.04	0.02	14.5
	13	6.03	4.61	14.6	0.406	88.1	31.7	36	305	40.8	12.8	10.3	0	3.39	1.99	0.45	0.12	0.06	0.02	12.5
	14	7.56	5.56	16.8	0.462	83.1	30.2	36.4	233	36.3	11.9	9.1	0	3.99	2.72	0.48	0.29	0.06	0.02	14.4
	15	6.34	4.85	14.2	0.41	84.5	29.3	34.6	298	37.9	12.2	13.4	0	2.25	3.4	0.43	0.19	0.06	0.01	6.9
	16	4.18	5.22	15.8	0.438	83.9	30.3	36.1	172	38.5	13	15.2	0	2.13	1.49	0.4	0.1	0.05	0.01	12.5
	17	5.86	5.25	16.2	0.432	82.3	30.9	37.5	195	36.6	12.4	11.7	0	3.01	2.11	0.55	0.11	0.03	0.05	19.1
	18	8.19	4.94	15.3	0.43	84	31	35.6	262	39.2	12.3	15	0	4.69	2.23	0.84	0.33	0.04	0.06	13.7
	19	6.36	4.42	13.9	0.39	88.2	31.4	35.6	370	37.4	11.7	9.3	0	3.28	2.17	0.51	0.29	0.06	0.05	13.7
	20	8.73	4.46	14.6	0.389	87.2	32.7	37.5	290	40	12.6	13.2	0	5.43	2.23	0.81	0.14	0.06	0.06	20
	Cell counts for the purified erythrocyte fractions
	Subject	WBC [10^3/µL]	RBC [10^6/µL]	HGB [g/dL]	HCT [L/L]	MCV [fL]	MCH [pg]	MCHC [g/dL]	PLT [10^3/µL]	RDW-SD [fL]	RDW-CV [%]	PDW [fL]	NRBC [10^3/µL]	NEUT [10^3/µL]	LYMPH [10^3/µL]	MONO [10^3/µL]	EO [10^3/µL]	BASO [10^3/µL]	IG [10^3/µL]	RET [%%]
	1	1.14	10.96	16.2	0.485	88.5	29.6	33.4	4	38.3	11.7	3.5	0.04	0.82	0.24	0.04	0.04	0	0	10.9
	2	0.98	10.24	15	0.457	89.3	29.3	32.8	2	40.4	12.2	U	0	0.7	0.2	0.02	0.04	0	0.02	9.6
	3	0.72	10.76	14.4	0.442	82.2	26.8	32.6	0	41.4	13.9	U	0.02	0.54	0.04	0.02	0.12	0	0	8.5
	4	0.22	10.72	15.7	0.471	87.9	29.3	33.3	0	39	12	U	0	0.18	0	0	0.04	0	0	10.8
	5	0.54	9.72	14.4	0.435	89.5	29.6	33.1	0	42.5	12.9	U	0.02	0.4	0.08	0	0.04	0	0.02	8.5
	6	1.84	9.72	14.5	0.442	90.9	29.8	32.8	10	39.8	11.8	17.2	0	1.26	0.38	0.08	0.1	0.02	0	U
	7	0.76	9.68	14.3	0.422	87.2	29.5	33.9	4	40.1	12.6	8.6	0	0.46	0.18	0.06	0.06	0	0	U
	8	0.52	9.3	14.6	0.45	96.8	31.4	32.4	4	43.1	12	8.3	0	0.38	0.1	0.02	0.02	0	0	U
	9	0.66	9.94	14.4	0.436	87.7	29	33	2	41.5	12.9	U	0.02	0.5	0.1	0.04	0.02	0	0	U
	10	0.26	11	16.9	0.48	87.3	30.7	35.2	2	38.8	12	U	U	U	U	U	U	U	U	U
	11	0.16	10.64	16.1	0.462	86.8	30.3	34.8	2	42.3	13.2	U	0	U	U	U	U	U	U	1
	12	1.26	8.32	13.3	0.368	88.5	32	36.1	4	39.8	12.3	4	0.02	1	0.18	0.04	0.02	0.02	0	8.3
	13	0.48	10.08	16.1	0.452	89.7	31.9	35.6	4	42.4	12.9	U	0	0.38	0.06	0	0.04	0	0	6.1
	14	0.22	11.74	18.6	0.49	83.5	31.7	38	2	38.4	12.6	U	0	0.14	0.04	0	0.02	0	0.02	8.2
	15	0.2	11.18	16.8	0.479	85.7	30.1	35.1	2	39.4	12.6	U	0	U	U	U	U	U	U	4.6
	16	0.04	10.86	16.6	0.462	85.1	30.6	35.9	0	41.5	13.2	U	0	U	U	U	U	U	U	6
	17	0.18	10.78	16.8	0.447	82.9	31.2	37.6	2	34.5	11.5	U	0	U	U	U	U	U	U	7.4
	18	0.2	10.42	16.1	0.471	90.4	30.9	34.2	2	41.5	12.6	U	0	U	U	U	U	U	U	7.4
	19	0.66	9.38	14.8	0.42	89.6	31.6	35.2	4	36.9	11.5	U	0	0.54	0.06	0	0.06	0	0	6.3
	20	0.24	11.32	18.5	0.502	88.7	32.7	36.9	0	40.5	12.2	U	0	0.2	0.02	0	0	0	0.02	10.9
	Cell counts for the purified platelet fractions
	Subject	WBC [10^3/µL]	RBC [10^6/µL]	HGB [g/dL]	HCT [L/L]	MCV [fL]	MCH [pg]	MCHC [g/dL]	PLT [10^3/µL]	RDW-SD [fL]	RDW-CV [%]	PDW [fL]	NRBC [10^3/µL]	NEUT [10^3/µL]	LYMPH [10^3/µL]	MONO [10^3/µL]	EO [10^3/µL]	BASO [10^3/µL]	IG [10^3/µL]	RET [%%]
	1	0.01	0.05	0	0.002	40	0	0	922	U	U	11	U	U	U	U	U	U	U	U
	2	0.01	0.08	0	0.003	37.5	0	0	1474	U	U	11.4	U	U	U	U	U	U	U	U
	3	0	0.03	0	0.001	33.3	0	0	311	U	U	13.2	U	U	U	U	U	U	U	U
	4	0.01	0.03	0	0.001	33.3	0	0	1241	U	U	9.6	U	U	U	U	U	U	U	U
	5	0.21	0.07	0	0.002	28.6	0	0	3087	U	U	8.6	U	U	U	U	U	U	U	U
	6	0	0.04	0	0.002	50	0	0	714	U	U	10.7	U	U	U	U	U	U	U	U
	7	0	0.03	0	0.001	33.3	0	0	877	U	U	9	U	U	U	U	U	U	U	U
	8	0.01	0.03	0	0.001	33.3	0	0	919	U	U	9.2	U	U	U	U	U	U	U	U
	9	0	0.03	0	0.001	33.3	0	0	1052	U	U	9.5	U	U	U	U	U	U	U	U
	10	0	0.02	0	0.001	50	0	0	805	U	U	8.7	U	U	U	U	U	U	U	U
	11	0	0.05	0	0.002	40	0	0	1353	U	U	9.8	U	U	U	U	U	U	U	U
	12	0	0.05	0	0.002	40	0	0	938	U	U	10.8	U	U	U	U	U	U	U	U
	13	0	0.02	0	0.001	50	0	0	587	U	U	8.8	U	U	U	U	U	U	U	U
	14	0	0.01	0	0.001	100	0	0	360	U	U	7.8	U	U	U	U	U	U	U	U
	15	0	0.03	0	0.001	33.3	0	0	566	U	U	10.4	U	U	U	U	U	U	U	U
	16	0	0.03	0	0.001	33.3	0	0	341	U	U	11.2	U	U	U	U	U	U	U	U
	17	0	0.04	0	0.002	50	0	0	672	U	U	11.1	U	U	U	U	U	U	U	U
	18	0	0.02	0	0.001	50	0	0	507	U	U	9.5	U	U	U	U	U	U	U	U
	19	0	0.03	0	0.001	33.3	0	0	1507	U	U	8.4	U	U	U	U	U	U	U	U
	20	0.01	0.07	0	0.002	28.6	0	0	1200	U	U	11.6	U	U	U	U	U	U	U	U
	Cell counts for platelet-rich plasma
	Subject	WBC [10^3/µL]	RBC [10^6/µL]	HGB [g/dL]	HCT [L/L]	MCV [fL]	MCH [pg]	MCHC [g/dL]	PLT [10^3/µL]	RDW-SD [fL]	RDW-CV [%]	PDW [fL]	NRBC [10^3/µL]	NEUT [10^3/µL]	LYMPH [10^3/µL]	MONO [10^3/µL]	EO [10^3/µL]	BASO [10^3/µL]	IG [10^3/µL]	RET [%%]
	1	0	0.02	0.2	0.001	50	100	200	313	U	U	11.7	U	U	U	U	U	U	U	U
	2	0	0.03	0	0.001	33.3	0	0	521	U	U	12	U	U	U	U	U	U	U	U
	3	0.01	0.02	0	0.001	50	0	0	187	U	U	15.1	U	U	U	U	U	U	U	U
	4	0	0.01	0	0.001	100	0	0	419	U	U	10.2	U	U	U	U	U	U	U	U
	5	0.04	0.01	0	0.001	100	0	0	658	U	U	9.6	U	U	U	U	U	U	U	U
	6	0.01	0.03	0	0.001	33.3	0	0	251	U	U	12.7	U	U	U	U	U	U	U	U
	7	0	0.02	0	0.001	50	0	0	304	U	U	10.5	U	U	U	U	U	U	U	U
	8	0	0.01	0	0.001	100	0	0	327	U	U	9.9	U	U	U	U	U	U	U	U
	9	0	0.02	0	0.001	50	0	0	344	U	U	10.3	U	U	U	U	U	U	U	U
	10	0	0.01	0	0.001	100	0	0	301	U	U	9.4	U	U	U	U	U	U	U	U
	11	0	0.02	0.1	0.001	50	50	100	401	U	U	10.7	U	U	U	U	U	U	U	U
	12	0	0.01	0	0.001	100	0	0	218	U	U	11.4	U	U	U	U	U	U	U	U
	13	0	0.01	0	0.001	100	0	0	279	U	U	10	U	U	U	U	U	U	U	U
	14	0	0.01	0	0.001	100	0	0	234	U	U	9.7	U	U	U	U	U	U	U	U
	15	0	0.02	0	0.001	50	0	0	256	U	U	11.7	U	U	U	U	U	U	U	U
	16	0	0.01	0	0.001	100	0	0	153	U	U	11.6	U	U	U	U	U	U	U	U
	17	0	0.01	0	0.001	100	0	0	189	U	U	10.3	U	U	U	U	U	U	U	U
	18	0	0.02	0.1	0.001	50	50	100	249	U	U	11.7	U	U	U	U	U	U	U	U
	19	0	0.01	0	0.001	100	0	0	398	U	U	9	U	U	U	U	U	U	U	U
	20	0	0.02	0	0.001	50	0	0	332	U	U	12.4	U	U	U	U	U	U	U	U
	Cell counts for platelet-free plasma
	Subject	WBC [10^3/µL]	RBC [10^6/µL]	HGB [g/dL]	HCT [L/L]	MCV [fL]	MCH [pg]	MCHC [g/dL]	PLT [10^3/µL]	RDW-SD [fL]	RDW-CV [%]	PDW [fL]	NRBC [10^3/µL]	NEUT [10^3/µL]	LYMPH [10^3/µL]	MONO [10^3/µL]	EO [10^3/µL]	BASO [10^3/µL]	IG [10^3/µL]	RET [%%]
	1	0	0	0.1	0	U	U	U	0	U	U	U	U	U	U	U	U	U	U	U
	2	0	0	0	0	U	U	U	1	U	U	U	U	U	U	U	U	U	U	U
	3	0	0	0	0	U	U	U	0	U	U	U	U	U	U	U	U	U	U	U
	4	0	0	0	0	U	U	U	0	U	U	U	U	U	U	U	U	U	U	U
	5	0	0	0	0	U	U	U	4	U	U	6.4	U	U	U	U	U	U	U	U
	6	0	0	0	0.001	U	U	0	2	U	U	U	U	U	U	U	U	U	U	U
	7	0	0	0	0	U	U	U	2	U	U	U	U	U	U	U	U	U	U	U
	8	0	0	0	0	U	U	U	4	U	U	6.5	U	U	U	U	U	U	U	U
	9	0	0	0	0.001	U	U	0	4	U	U	7.2	U	U	U	U	U	U	U	U
	10	0	0	0	0	U	U	U	3	U	U	U	U	U	U	U	U	U	U	U
	11	0	0.01	0	0.001	100	0	0	0	U	U	U	U	U	U	U	U	U	U	U
	12	0	0	0	0	U	U	U	0	U	U	U	U	U	U	U	U	U	U	U
	13	0	0	0	0	U	U	U	0	U	U	U	U	U	U	U	U	U	U	U
	14	0	0	0	0	U	U	U	0	U	U	U	U	U	U	U	U	U	U	U
	15	0	0	0	0	U	U	U	0	U	U	U	U	U	U	U	U	U	U	U
	16	0	0.01	0	0.001	100	0	0	0	U	U	U	U	U	U	U	U	U	U	U
	17	0	0.01	0	0.001	100	0	0	0	U	U	U	U	U	U	U	U	U	U	U
	18	0	0.01	0	0.001	100	0	0	0	U	U	U	U	U	U	U	U	U	U	U
	19	0	0	0	0	U	U	U	1	U	U	U	U	U	U	U	U	U	U	U
	20	0	0	0	0	U	U	U	1	U	U	U	U	U	U	U	U	U	U	U
	WBC	White Blood Cells
	RBC	Red Blood Cells
	HGB	Haemoglobin
	HCT	Haematocrit
	MCV	Mean Cell Volume (Red Blood Cells)
	MCH	Mean Cell Haemoglobin (Red Blood Cells)
	MCHC	Mean Corpuscular Haemoglobin Concentration
	PLT	Platelets
	RDW-SD	Red Cell Distribution Width SD
	RDW-CV	Red Cell Distribution Width CV
	PDW	Platelet Distribution Width
	NRBC	Nucleated Red Blood Cells
	NEUT	Neutrophiles
	LYMPH	Lymphocytes
	MONO	Monocytes
	EO	Eosinophiles
	BASO	Basophiles
	IG	Immature Granulocytes
	RET	Reticulocytes

### Sheet: Table S2
	Table S2: Quality marker panels for erythrocyte, platelet and coagulation issues. The selected 30 proteins of each cell type are the highest abundant proteins that have at least a coefficient of variation of 30% across the 20 study participants and they are at least 10-fold higher abundant in the abundance rank of the cell type than in plasma. If the protein was not detected in plasma, it will ha…
	Quality marker panel for erythrocyte contaminations
	Protein names	Gene names	Protein IDs	Majority protein IDs	Median Intensity Erythrocytes [Log10]	Coefficient of Variation Erythrocytes [%]	Median Intensity Plasma [Log10]	Ratio Erythrocytes / Plasma [Log10]		Criteria
	Hemoglobin subunit alpha	HBA1	P69905	P69905	12.0107	17.3757	10.2875	1.72318		Higest abundant proteins
	Hemoglobin subunit beta;LVV-hemorphin-7;Spinorphin	HBB	P68871	P68871	11.9461	21.8085	10.3599	1.58618		CV<30%
	Carbonic anhydrase 1	CA1	P00915;E5RHP7;E5RH81;E5RFE7;H0YBE2;E5RIF9;E5RG43;E5RFL2	P00915;E5RHP7;E5RH81;E5RFE7;H0YBE2;E5RIF9;E5RG43	11.1325	15.2414	8.1495	2.98296		Difference of Erythrocyte / plasma >10-fold
	Hemoglobin subunit delta	HBD	P02042;E9PFT6	P02042;E9PFT6	11.0898	14.9945	8.32439	2.7654		≥2 peptides
	Peroxiredoxin-2	PRDX2	P32119;A6NIW5;P32119-2	P32119	10.8459	23.714	7.51202	3.33387
	Carbonic anhydrase 2	CA2	P00918;E5RID5;E5RK37	P00918	10.5856	26.1664	7.08693	3.49864
	Catalase	CAT	P04040	P04040	10.5737	24.1095	6.76197	3.81177
	Band 3 anion transport protein	SLC4A1	P02730;A0A0A0MS98	P02730;A0A0A0MS98	10.5328	9.88475	6.94967	3.58313
	Flavin reductase (NADPH)	BLVRB	P30043;M0R192;M0QZL1	P30043;M0R192;M0QZL1	10.4996	14.6681	7.26689	3.23273
	Spectrin alpha chain, erythrocytic 1	SPTA1	P02549;A0A087WZE4;P02549-2	P02549;A0A087WZE4;P02549-2	10.4844	7.21706	6.7622	3.72223
	Spectrin beta chain, erythrocytic	SPTB	P11277;P11277-2;P11277-3;H0YJE6;Q01082;Q01082-3;A0A087WUZ3;Q01082-2;F8W6C1;A4QPE4;E9PJZ2	P11277;P11277-2;P11277-3	10.4263	13.13	6.43495	3.99139
	Ankyrin-1	ANK1	P16157-3;P16157-16;P16157-12;P16157-14;P16157-7;P16157-13;P16157-15;H0YBS0;P16157-17;P16157-20;P16157-18	P16157-3;P16157-16;P16157-12;P16157-14;P16157-7;P16157-13;P16157-15;H0YBS0	10.1799	14.6217	NaN	NaN
	Glyceraldehyde-3-phosphate dehydrogenase	GAPDH	P04406;P04406-2;E7EUT5;O14556	P04406;P04406-2;E7EUT5	10.1575	11.4107	7.08081	3.07673
	Superoxide dismutase [Cu-Zn]	SOD1	P00441;H7BYH4	P00441;H7BYH4	10.0099	16.7447	6.79093	3.21901
	Peroxiredoxin-6	PRDX6	P30041	P30041	9.83662	21.0114	6.53324	3.30339
	Bisphosphoglycerate mutase	BPGM	P07738;C9JH23	P07738	9.81149	10.2219	NaN	NaN
	Actin, cytoplasmic 1;Actin, cytoplasmic 1, N-terminally processed;Actin, cytoplasmic 2;Actin, cytoplasmic 2, N-terminally processed	ACTB;ACTG1	P60709;P63261;I3L3I0;I3L1U9;I3L4N8;G5E9R0;I3L3R2;E7EVS6;J3KT65;P63267-2;K7EM38;Q6S8J3;Q562R1;C9JUM1;C9JZR7;A5A3E0;P0CG38;C9JTX5;P0CG39;Q9BYX7;F8WCH0	P60709;P63261	9.72769	14.214	8.26563	1.46206
	Selenium-binding protein 1	SELENBP1	Q13228;Q13228-4;Q13228-2;Q13228-3;A6PVX1;H0Y532;F2Z2W8;F8WCR4;C9JVL0;F8WBA9	Q13228;Q13228-4;Q13228-2;Q13228-3;A6PVX1;H0Y532	9.69498	26.03	NaN	NaN
	Protein 4.1	EPB41	P11171-2;P11171;Q4VB86;P11171-3;P11171-5;P11171-7;P11171-6;Q9Y2J2;Q9Y2J2-2;A0A0A0MRA8;Q9H4G0;Q9H4G0-2;Q9H4G0-4;J3KT37;Q4VXN1;Q4VXN0;B2RB02;A0A0D9SG07;A0A0C4DH22;Q9Y2J2-3;Q9H4G0-3;Q9Y2J2-4	P11171-2;P11171;Q4VB86;P11171-3;P11171-5;P11171-7;P11171-6	9.63722	23.6473	NaN	NaN
	L-lactate dehydrogenase B chain;L-lactate dehydrogenase	LDHB	P07195;A8MW50;C9J7H8;F5H793	P07195;A8MW50;C9J7H8	9.62922	17.6149	7.19535	2.43388
	Eukaryotic translation initiation factor 5A-1;Eukaryotic translation initiation factor 5A;Eukaryotic translation initiation factor 5A-2;Eukaryotic translation initiation factor 5A-1-like	EIF5A;EIF5A2;EIF5AL1	P63241;I3L397;I3L504;P63241-2;Q9GZV4;Q6IS14;F8WCJ1;C9J7B5;C9J4W5	P63241;I3L397;I3L504;P63241-2;Q9GZV4;Q6IS14;F8WCJ1;C9J7B5;C9J4W5	9.61893	25.0058	NaN	NaN
	Purine nucleoside phosphorylase	PNP	P00491;G3V5M2;G3V2H3;G3V393	P00491;G3V5M2	9.51165	12.8329	7.37003	2.14162
	Fructose-bisphosphate aldolase A;Fructose-bisphosphate aldolase	ALDOA	P04075;P04075-2;H3BQN4;J3KPS3;H3BPS8;H3BUH7;H3BR04;H3BMQ8;H3BU78;H3BR68	P04075;P04075-2;H3BQN4;J3KPS3;H3BPS8	9.49622	10.8134	7.53696	1.95926
	Triosephosphate isomerase	TPI1	P60174;P60174-1;P60174-4;U3KPZ0;U3KQF3;U3KPS5	P60174;P60174-1;P60174-4	9.41988	18.4164	6.93842	2.48146
	NIF3-like protein 1	NIF3L1	Q9GZT8;Q9GZT8-2;Q9GZT8-3;E7EXA3;Q6X734;B8ZZI0;C9JN42;H7C1A8	Q9GZT8;Q9GZT8-2;Q9GZT8-3;E7EXA3;Q6X734	9.41043	18.2121	NaN	NaN
	Polyubiquitin-C;Ubiquitin;Polyubiquitin-B;Ubiquitin;Ubiquitin-40S ribosomal protein S27a;Ubiquitin;40S ribosomal protein S27a;Ubiquitin-60S ribosomal protein L40;Ubiquitin;60S ribosomal protein L40	UBC;UBB;RPS27A;UBA52;UBBP4	P0CG48;P0CG47;P62979;P62987;J3QS39;J3QTR3;F5H6Q2;F5GYU3;F5H2Z3;F5H265;B4DV12;F5H388;F5H747;F5GXK7;J3QKN0;Q5PY61;Q96C32;M0R1V7;J3QSA3;F5GZ39;J3QLP7;J3QRK5;M0R1M6;K7EMA8;J3KSM4	P0CG48;P0CG47;P62979;P62987;J3QS39;J3QTR3;F5H6Q2;F5GYU3;F5H2Z3;F5H265;B4DV12;F5H388;F5H747;F5GXK7;J3QKN0;Q5PY61;Q96C32;M0R1V7;J3QSA3;F5GZ39;J3QLP7;J3QRK5;M0R1M6	9.40771	22.4964	6.37858	3.02913
	Hemoglobin subunit epsilon	HBE1	P02100	P02100	9.3582	19.618	7.78677	1.57143
	Heat shock cognate 71 kDa protein	HSPA8	P11142;E9PKE3;E9PNE6;P11142-2;E9PN89;E9PLF4;E9PQQ4;E9PQK7;E9PK54;E9PPY6;E9PN25;E9PI65	P11142;E9PKE3;E9PNE6;P11142-2;E9PN89	9.35748	14.7856	7.04206	2.31541
	Phosphoglycerate kinase 1	PGK1	P00558;P00558-2;P07205	P00558;P00558-2	9.3204	12.2189	5.85392	3.46647
	Delta-aminolevulinic acid dehydratase	ALAD	P13716;B7ZBK6	P13716	9.3	16.52	NaN	NaN
	Quality marker panel for platelet contaminations
	Protein names	Gene names	Protein IDs	Majority protein IDs	Median Intensity Platelets [Log10]	Coefficient of Variation Platelets [%]	Median Intensity Plasma [Log10]	Ratio Platelet / Plasma [Log10]		Criteria
	Filamin-A	FLNA	P21333-2;P21333;Q5HY54;Q60FE5;A0A087WWY3;H7C2E7	P21333-2;P21333;Q5HY54;Q60FE5;A0A087WWY3	12.1897	9.6633	6.89306	5.29664		Higest abundant proteins
	Talin-1	TLN1	Q9Y490	Q9Y490	12.1314	5.78433	6.30529	5.82611		CV<30%
	Myosin-9	MYH9	P35579;Q5BKV1;B1AH99;A0A0C4DFM8;A1L2Z2;P12883;P12882;Q9UKX2;Q9Y623;P13535;REV__S4R3H4;REV__E7EQT4;REV__Q9UKV3-5;REV__Q9UKV3	P35579	12.0939	8.75472	5.22508	6.86887		Difference of Platelet / plasma >10-fold
	Actin, cytoplasmic 1;Actin, cytoplasmic 1, N-terminally processed	ACTB	P60709;E7EVS6;G5E9R0	P60709	11.9669	21.6023	8.26563	3.70127		≥2 peptides
	Vinculin	VCL	P18206;P18206-2;P18206-3;A0A096LPE1	P18206;P18206-2	11.7226	4.88048	6.88138	4.84123
	Alpha-actinin-1	ACTN1	P12814-3;P12814-2;P12814-4	P12814-3;P12814-2;P12814-4	11.7068	5.47362	7.18907	4.51773
	Tropomyosin alpha-4 chain	TPM4	P67936;K7EPB9;K7EMU5;K7EPV9;U3KQK2;Q2TAC2;Q2TAC2-2	P67936	11.5358	10.4934	NaN	NaN
	Thrombospondin-1	THBS1	P07996;P07996-2;A8MZG1;P35442	P07996;P07996-2	11.5318	12.5992	7.77079	3.76096
	Tubulin beta-1 chain	TUBB1	Q9H4B7	Q9H4B7	11.3702	14.5148	NaN	NaN
	14-3-3 protein zeta/delta	YWHAZ	P63104;E7EX29;B0AZS6;P63104-2;H0YB80;E7ESK7;E5RIR4;E9PD24;E7EVZ2;E5RGE1	P63104;E7EX29;B0AZS6;P63104-2;H0YB80	11.3554	13.0219	6.41238	4.94306
	Gelsolin	GSN	P06396-2;Q5T0I0	P06396-2	11.3414	9.7526	7.30167	4.03977
	Tubulin alpha-1B chain	TUBA1B	P68363;P68363-2;C9JDS9	P68363;P68363-2	11.337	18.7825	6.60418	4.73281
	Integrin alpha-IIb;Integrin alpha-IIb heavy chain;Integrin alpha-IIb light chain, form 1;Integrin alpha-IIb light chain, form 2	ITGA2B	P08514;P08514-2;P08514-3;K7EP83;K7EKA6	P08514;P08514-2;P08514-3	11.2836	6.58882	NaN	NaN
	Coagulation factor XIII A chain	F13A1	P00488;Q9NQP5;A6PVK5;H0Y796;H0Y4W5	P00488	11.2552	13.777	8.64122	2.61394
	Profilin-1	PFN1	P07737;K7EJ44;I3L3D5;CON__P02584	P07737;K7EJ44	11.2183	15.991	7.1119	4.10638
	Integrin beta-3;Integrin beta	ITGB3	P05106;H3BM21;P05106-2;I3L4X8	P05106;H3BM21;P05106-2	11.2164	4.17376	NaN	NaN
	Transgelin-2	TAGLN2	P37802;P37802-2;X6RJP6	P37802;P37802-2;X6RJP6	11.2157	9.12199	NaN	NaN
	Fermitin family homolog 3	FERMT3	Q86UX7;Q86UX7-2;F5H1C6;H0YFT5	Q86UX7;Q86UX7-2;F5H1C6	11.2146	10.8278	6.06461	5.15002
	Ras-related protein Rap-1b;Ras-related protein Rap-1b-like protein	RAP1B	P61224;P61224-3;E7ESV4;F5H7Y6;A6NIZ1;F5GX62;F5H004;P61224-2;P61224-4;F5H6R7;F5H0B7;F5H500;F5GYB5;F5H077;F5GWU8;F5H491;F5H4H0;F5GYH7;F8WBC0	P61224;P61224-3;E7ESV4;F5H7Y6;A6NIZ1;F5GX62;F5H004;P61224-2;P61224-4;F5H6R7	11.1755	10.0365	7.31938	3.85611
	Pleckstrin	PLEK	P08567	P08567	11.1585	11.6416	NaN	NaN
	Platelet basic protein;Connective tissue-activating peptide III;TC-2;Connective tissue-activating peptide III(1-81);Beta-thromboglobulin;Neutrophil-activating peptide 2(74);Neutrophil-activating peptide 2(73);Neutrophil-activating peptide 2;TC-1;Neutrophil-activating peptide 2(1-66);Neutrophil-activating peptide 2(1-63)	PPBP	P02775	P02775	11.1539	19.5429	8.70566	2.44823
	Glyceraldehyde-3-phosphate dehydrogenase	GAPDH	P04406;E7EUT5;O14556	P04406;E7EUT5	11.1532	9.05502	7.08081	4.07237
	Multimerin-1;Platelet glycoprotein Ia*;155 kDa platelet multimerin	MMRN1	Q13201;E7EPG1;Q13201-2	Q13201;E7EPG1	11.0942	7.82323	6.63116	4.46308
	Myosin light polypeptide 6	MYL6	P60660-2;G8JLA2;F8VZU9;F8W180;F8VXL3	P60660-2;G8JLA2	11.0814	16.5065	NaN	NaN
	Cofilin-1	CFL1	P23528;G3V1A4;E9PK25;E9PP50;E9PQB7;E9PLJ3;E9PS23	P23528;G3V1A4;E9PK25;E9PP50;E9PQB7;E9PLJ3;E9PS23	11.0628	9.37573	8.83782	2.225
	Beta-parvin	PARVB	Q9HBI1;Q9HBI1-3;Q9HBI1-2;B0QYP8;Q9NVD7;J3KNQ4;Q9NVD7-2	Q9HBI1;Q9HBI1-3;Q9HBI1-2	11.057	11.514	NaN	NaN
	Serum deprivation-response protein	SDPR	O95810	O95810	11.0477	8.98663	NaN	NaN
	Tubulin beta-4B chain	TUBB4B	P68371	P68371	11.0452	7.42578	NaN	NaN
	Thymosin beta-4;Hematopoietic system regulatory peptide	TMSB4X	P62328;CON__P21752	P62328	11.0282	9.74153	6.27818	4.75006
	Pyruvate kinase PKM;Pyruvate kinase	PKM	P14618;P14618-3;B4DNK4;H3BUW1;H3BTJ2;H3BT25;H3BU13;H3BN34;H3BQZ3	P14618;P14618-3;B4DNK4	11.0256	9.77161	7.70051	3.3251
	Table S2: Quality markers of the coagulation panel
	Proteins that are increased in plasma compared to serum have a positive Student´s T-test difference and are highlighted in red. Proteins that are increased in serum have a negative Student´s T-test difference and are highlighted in blue.
	Protein names	Gene names	Protein IDs	Majority protein IDs	T-test p-value (-Log10)	Student's T-test Difference	Fold-change		Criteria
	Fibrinogen beta chain;Fibrinopeptide B;Fibrinogen beta chain	FGB	P02675;D6REL8	P02675;D6REL8	163.468	2.50531	320.118		Higest significantly changed proteins
	Fibrinogen gamma chain	FGG	P02679;C9JC84	P02679;C9JC84	155.948	2.64297	439.511		Increased in plasma
	Fibrinogen alpha chain;Fibrinopeptide A;Fibrinogen alpha chain	FGA	P02671;A0A087WUA0;CON__P02672	P02671	139.45	1.59294	39.1688		Increased in serum
	Coagulation factor XIII A chain	F13A1	P00488;Q9NQP5;A6PVK5;H0Y796;H0Y4W5	P00488	66.5725	0.607105	4.04674
	Antithrombin-III	SERPINC1	P01008;Q8TCE1	P01008	40.0981	0.372191	2.35609
	Platelet basic protein;Connective tissue-activating peptide III;TC-2;Connective tissue-activating peptide III(1-81);Beta-thromboglobulin;Neutrophil-activating peptide 2(74);Neutrophil-activating peptide 2(73);Neutrophil-activating peptide 2;TC-1;Neutrophil-activating peptide 2(1-66);Neutrophil-activating peptide 2(1-63)	PPBP	P02775	P02775	35.1512	-0.714848	5.18618
	Prothrombin;Activation peptide fragment 1;Activation peptide fragment 2;Thrombin light chain;Thrombin heavy chain	F2	P00734;E9PIT3;CON__P00735	P00734;E9PIT3	33.6309	0.141277	1.38445
	Platelet glycoprotein Ib alpha chain;Glycocalicin	GP1BA	P07359;A0A0C4DGZ8	P07359;A0A0C4DGZ8	31.7724	-0.367307	2.32974
	Extracellular matrix protein 1	ECM1	Q16610;Q16610-4;Q16610-2	Q16610;Q16610-4;Q16610-2	30.535	0.247059	1.76628
	Clusterin;Clusterin beta chain;Clusterin alpha chain;Clusterin	CLU	P10909;P10909-4;P10909-5;P10909-2;P10909-3;H0YC35;H0YLK8;E7ERK6;E7ETB4;H0YAS8;E5RJZ5;E5RGB0;E5RH61;E5RG36	P10909;P10909-4;P10909-5;P10909-2;P10909-3;H0YC35;H0YLK8	29.4045	-0.109675	1.28729
	Desmoplakin	DSP	P15924;P15924-3;P15924-2	P15924;P15924-3;P15924-2	26.6923	0.39234	2.46797
	WD repeat-containing protein 1	WDR1	O75083;D6RD66;O75083-3	O75083;D6RD66	23.731	0.796779	6.26295
	Attractin	ATRN	O75882;O75882-3;O75882-2;Q5VV63	O75882;O75882-3;O75882-2	23.6735	-0.120128	1.31865
	Platelet glycoprotein V	GP5	P40197	P40197	22.0087	-0.589475	3.88575
	Plasma serine protease inhibitor	SERPINA5	P05154;G3V5Q9;G3V2M1;G3V264;G3V482;G3V265;G3V5I3;G3V4B4;G3V3F5	P05154;G3V5Q9;G3V2M1	19.5646	0.796651	6.26111
	Complement C1r subcomponent-like protein	C1RL	Q9NZP8;H0YFL7;F5GWF3;F5H7C8;F5H6S5;F5H2Z5	Q9NZP8	19.3934	-0.362229	2.30266
	Mannosyl-oligosaccharide 1,2-alpha-mannosidase IA	MAN1A1	P33908;P33908-2	P33908;P33908-2	19.028	-0.201134	1.58904
	Coagulation factor XI;Coagulation factor XIa heavy chain;Coagulation factor XIa light chain	F11	P03951;P03951-2;X6R3B1;D6RB32;H0Y596	P03951;P03951-2	18.8849	0.157883	1.43841
	Kininogen-1;Kininogen-1 heavy chain;T-kinin;Bradykinin;Lysyl-bradykinin;Kininogen-1 light chain;Low molecular weight growth-promoting factor	KNG1	P01042-2;P01042-3	P01042-2;P01042-3	18.6496	-0.417212	2.61344
	Cholinesterase;Carboxylic ester hydrolase	BCHE	P06276;F8WF14;F8WEX7;H0Y885;H7C4Y0	P06276;F8WF14;F8WEX7	18.3703	-0.19027	1.54978
	Phosphatidylinositol-glycan-specific phospholipase D	GPLD1	P80108;P80108-2	P80108	18.3448	-0.0888484	1.22701
	Thrombospondin-1	THBS1	P07996;CON__Q28194;P07996-2;A8MZG1	P07996;CON__Q28194;P07996-2	17.8749	-0.668973	4.6663
	Mannan-binding lectin serine protease 1;Mannan-binding lectin serine protease 1 heavy chain;Mannan-binding lectin serine protease 1 light chain	MASP1	P48740	P48740	17.8226	-0.335395	2.16469
	Teneurin-4	TENM4	Q6N022;H0YCJ4	Q6N022;H0YCJ4	17.1134	-0.226861	1.68601
	Basement membrane-specific heparan sulfate proteoglycan core protein;Endorepellin;LG3 peptide	HSPG2	P98160;Q5SZJ2;Q5SZJ1;Q5SZI9	P98160	16.6818	-0.188867	1.54478
	Apolipoprotein C-III	APOC3	P02656;B0YIW2	P02656;B0YIW2	16.5649	0.120945	1.32113
	Cadherin-5	CDH5	P33151;I3L1J2;P33151-2;H3BPG1;H3BR64;H3BR11	P33151;I3L1J2;P33151-2	16.3079	-0.186556	1.53658
	Lactotransferrin;Lactoferricin-H;Kaliocin-1;Lactoferroxin-A;Lactoferroxin-B;Lactoferroxin-C	LTF	P02788;E7EQB2;E7ER44;P02788-2;C9JCF5	P02788;E7EQB2;E7ER44;P02788-2	16.2528	-0.85171	7.10739
	Cystatin-C	CST3	P01034	P01034	15.0127	-0.189652	1.54758
	Vitamin K-dependent protein C;Vitamin K-dependent protein C light chain;Vitamin K-dependent protein C heavy chain;Activation peptide	PROC	P04070;E7END6;P04070-2;H7BYX9;E7ENR9;E7EU72;E7EVH6	P04070;E7END6;P04070-2	14.6792	-0.122716	1.32653
	Platelet factor 4;Platelet factor 4, short form;Platelet factor 4 variant;Platelet factor 4 variant(4-74);Platelet factor 4 variant(5-74);Platelet factor 4 variant(6-74)	PF4;PF4V1	P02776;P10720	P02776;P10720	11.3928	-0.344004	2.20803

### Sheet: Table S3
	Table S3: Cell counts for the platelet and the erythrocyte dilution series. The explanations of the abbreviations are in the legend below the tables.
	Cell counts for the platelets dilution series
	Dilution	WBC [10^3/µL]	RBC [10^6/µL]	HGB [g/dL]	HCT [L/L]	MCV [fL]	MCH [pg]	MCHC [g/dL]	PLT [10^3/µL]	RWD-SD [fL]	RDW-CV [%]	PDW [fL]
	Subjects 1-5
	1	0.05	0.15	0.1	0.005	33.3	6.7	20	2701	U	U	11.3
	1:1	0.04	0.07	0	0.003	42.9	0	0	1397	U	U	11
	1:4	0.01	0.04	0	0.001	25	0	0	682	U	U	10.9
	1:10	0	0.02	0	0.001	50	0	0	299	U	U	10.9
	1:100	0	0	0	0	U	U	U	34	U	U	11.3
	1:1000	0	0	0	0	U	U	U	4	U	U	U
	1:10000	0	0	0	0	U	U	U	1	U	U	U
	1:100000	0	0	0	0	U	U	U	1	U	U	U
	1:1000000	0	0	0	0	U	U	U	1	U	U	U
	1:10000000	0	0	0	0	U	U	U	1	U	U	U
	Subjects 6-10
	1	U	0.18	0.1	0.006	33.3	5.6	16.7	3038	U	U	11.9
	1:1	U	0.09	0	0.003	33.3	0	0	1562	U	U	11.5
	1:4	0.01	0.05	0	0.002	40	0	0	812	U	U	11.3
	1:10	0	0.03	0	0.001	33.3	0	0	386	U	U	11.7
	1:100	0	0.01	0	0	0	0	U	44	U	U	11.6
	1:1000	0	0	0	0	U	U	U	7	U	U	9.7
	1:10000	0	0	0	0	U	U	U	4	U	U	U
	1:100000	0	0	0	0	U	U	U	4	U	U	U
	1:1000000	0	0	0	0	U	U	U	4	U	U	U
	1:10000000	0	0	0	0	U	U	U	4	U	U	U
	Subjects 11-15
	1	0	0.08	0	0.003	37.5	0	0	1810	U	U	11.1
	1:1	0	0.04	0.1	0.002	50	25	50	884	U	U	11
	1:4	0	0.02	0	0.001	50	0	0	448	U	U	10.8
	1:10	0	0.01	0	0.001	100	0	0	181	U	U	11.6
	1:100	0	0	0	0	U	U	U	18	U	U	11.2
	1:1000	0	0	0	0	U	U	U	1	U	U	U
	1:10000	0	0	0	0	U	U	U	0	U	U	U
	1:100000	0	0	0	0	U	U	U	0	U	U	U
	1:1000000	0	0	0	0	U	U	U	0	U	U	U
	1:10000000	0	0	0	0	U	U	U	0	U	U	U
	Subjects 16-20
	1	0.01	0.08	0	0.003	37.5	0	0	1725	U	U	10.5
	1:1	0	0.04	0	0.002	50	0	0	925	U	U	U
	1:4	0	0.02	0	0.001	50	0	0	409	U	U	U
	1:10	0	0.01	0	0.001	100	0	0	199	U	U	U
	1:100	0	0.01	0	0.001	100	0	0	20	U	U	U
	1:1000	0	0	0	0.001	U	U	0	3	U	U	U
	1:10000	0.01	0.01	0	0.001	100	0	0	1	U	U	U
	1:100000	0	0	0	0	U	U	0	1	U	U	U
	1:1000000	0	0	0	0	U	U	U	0	U	U	U
	1:10000000	0	0	0	0	U	U	U	0	U	U	U
	WBC	White Blood Cells
	RBC	Red Blood Cells
	HGB	Haemoglobin
	HCT	Haematocrit
	MCV	Mean Cell Volume (Red Blood Cells)
	MCH	Mean Cell Haemoglobin (Red Blood Cells)
	MCHC	Mean Corpuscular Haemoglobin Concentration
	PLT	Platelets
	RDW-SD	Red Cell Distribution Width SD
	RDW-CV	Red Cell Distribution Width CV
	PDW	Platelet Distribution Width
	Cell counts for the erythrocyte dilution series
	Dilution	WBC [10^3/µL]	RBC [10^6/µL]	HGB [g/dL]	HCT [L/L]	MCV [fL]	MCH [pg]	MCHC [g/dL]	PLT [10^3/µL]	RDW-SD [fL]	RDW-CV [%]	PDW [fL]	NRBC [10^3/µL]	NEUT [10^3/µL]	LYMPH [10^3/µL]	MONO [10^3/µL]	EO [10^3/µL]	BASO [10^3/µL]	IG [10^3/µL]	RET [%%]
	Subjects 1-5
	1:1	0.49	4.8	15.2	0.408	85	31.7	37.3	4	39.2	12.9	7.5	0	0.34	0.1	0.01	0.04	0	0	8
	1:4	0.31	2.52	8.4	0.208	82.5	33.3	40.4	5	37.2	12.9	8.8	0	0.22	0.06	0.01	0.02	0	0	6.5
	1:10	0.12	0.92	3.3	0.074	80.4	35.9	44.6	4	36.5	12.6	3	0	0.07	0.02	0.01	0.01	0	0.01	6.1
	1:100	0.01	0.1	0.04	0.008	80	40	50	1	34.5	12.5	6.7	U	U	U	U	U	U	U	U
	1:1000	0	0.01	0	0.001	100	0	0	1	U	U	U	U	U	U	U	U	U	U	U
	1:10000	0	0	0	0	U	U	U	1	U	U	U	U	U	U	U	U	U	U	U
	1:100000	0	0	0	0	U	U	U	2	U	U	U	U	U	U	U	U	U	U	U
	1:1000000	0	0	0	0	U	U	U	1	U	U	U	U	U	U	U	U	U	U	U
	1:10000000	0	0	0	0	U	U	U	1	U	U	U	U	U	U	U	U	U	U	U
	Subjects 6-10
	1:1	0.35	3.7	13.6	0.342	92.4	36.8	39.8	5	41.5	15.8	12.5	0	0.24	0.08	0.02	0.01	0	0	U
	1:4	0.25	1.78	7.8	0.162	91	43.8	48.1	6	41	14.6	U	0	0.17	0.06	0.01	0.01	0	0	U
	1:10	0	0.3	0.2	0.002	66.7	66.7	100	1	39	13.9	5.5	U	U	U	U	U	U	U	U
	1:100	0.01	0.06	0.3	0.005	83.3	50	60	3	40.5	14.1	5.8	U	U	U	U	U	U	U	U
	1:1000	0	0.01	0	0.001	100	0	0	3	U	U	U	U	U	U	U	U	U	U	U
	1:10000	0	0.01	0	0.001	100	0	0	3	U	U	U	U	U	U	U	U	U	U	U
	1:100000	0	0	0	0	U	U	U	3	U	U	U	U	U	U	U	U	U	U	U
	1:1000000	0	0	0	0	U	U	U	3	U	U	U	U	U	U	U	U	U	U	U
	1:10000000	0	0	0	0.001	U	U	0	3	U	U	U	U	U	U	U	U	U	U	U
	Subjects 11-15
	1:1	0.26	4.55	14.7	0.386	84.8	32.3	38.1	3	39.2	12.9	U	0	0.19	0.05	0.01	0.01	0	0	6.4
	1:4	0.11	1.85	6.7	0.163	88.1	36.2	41.1	2	37.3	13.8	U	0	0.08	0.02	0	0.01	0	0	5
	1:10	0.07	0.8	3.4	0.073	91.3	42.5	46.6	2	U	U	U	0	U	U	U	U	U	U	4.7
	1:100	0.01	0.06	0.3	0.006	100	50	50	1	34.9	12.5	U	U	U	U	U	U	U	U	U
	1:1000	0	0.01	0	0.001	100	0	0	0	U	U	U	U	U	U	U	U	U	U	U
	1:10000	0	0	0	0	U	U	0	U	U	U	U	U	U	U	U	U	U	U	U
	1:100000	0	0	0	0	U	U	0	U	U	U	U	U	U	U	U	U	U	U	U
	1:1000000	0	0	0	0	U	U	0	U	U	U	U	U	U	U	U	U	U	U	U
	1:10000000	0	0	0	0	U	U	0	U	U	U	U	U	U	U	U	U	U	U	U
	Subjects 16-20
	1:1	0.13	3.77	15.5	0.341	90.5	41.1	45.5	3	37.5	13.2	U	0	0.1	0.02	0	0.01	0	0	7.3
	1:4	0.06	1.68	7.8	0.147	87.5	46.4	53.1	2	35.8	11.9	U	0	U	U	U	U	U	U	10.3
	1:10	0.03	0.59	2.9	0.05	84.7	49.2	58	2	34.6	11.8	U	0	U	U	U	U	U	U	22.3
	1:100	0	0.07	0.3	0.006	85.7	42.9	50	1	35.7	12.1	3.7	U	U	U	U	U	U	U	U
	1:1000	0	0.01	0.1	0.001	100	100	100	1	U	U	U	U	U	U	U	U	U	U	U
	1:10000	0	0.01	0	0.001	100	0	0	0	U	U	U	U	U	U	U	U	U	U	U
	1:100000	0	0	0	0.001	U	U	0	0	U	U	U	U	U	U	U	U	U	U	U
	1:1000000	0	0	0	0	U	U	U	1	U	U	U	U	U	U	U	U	U	U	U
	1:10000000	0	0	0	0.001	U	U	0	0	U	U	U	U	U	U	U	U	U	U	U
	WBC	White Blood Cells
	RBC	Red Blood Cells
	HGB	Haemoglobin
	HCT	Haematocrit
	MCV	Mean Cell Volume (Red Blood Cells)
	MCH	Mean Cell Haemoglobin (Red Blood Cells)
	MCHC	Mean Corpuscular Haemoglobin Concentration
	PLT	Platelets
	RDW-SD	Red Cell Distribution Width SD
	RDW-CV	Red Cell Distribution Width CV
	PDW	Platelet Distribution Width
	NRBC	Nucleated Red Blood Cells
	NEUT	Neutrophiles
	LYMPH	Lymphocytes
	MONO	Monocytes
	EO	Eosinophiles
	BASO	Basophiles
	IG	Immature Granulocytes
	RET	Reticulocytes
